# A system for functional studies of the major virulence factor of malaria parasites

**DOI:** 10.1101/2024.04.30.591946

**Authors:** Jakob Cronshagen, Johannes Allweier, Joëlle Paolo Mesén-Ramírez, Jan Stäcker, Anna Viktoria Vaaben, Gala Ramón-Zamorano, Isabel Naranjo-Prado, Max Graser, Patricia López- Barona, Susann Ofori, Pascal WTC Jansen, Joëlle Hornebeck, Florian Kieferle, Agnes Murk, Elicia Martin, Carolina Castro-Peña, Richárd Bártfai, Thomas Lavstsen, Iris Bruchhaus, Tobias Spielmann

## Abstract

PfEMP1 is a variable antigen displayed on erythrocytes infected with the malaria parasite *Plasmodium falciparum*. PfEMP1 mediates binding of the infected cell to the endothelium of blood vessels, a cause of severe malaria. Each parasite encodes ∼60 different PfEMP1 variants but only one is expressed at a time. Switching between variants underlies immune evasion in the host and variant-specific severity of disease. PfEMP1 is difficult to study due to expression heterogeneity between parasites which also renders genetic modification approaches ineffective. Here, we used selection linked integration (SLI) to generate parasites all expressing the same PfEMP1 variant and genome edit the expressed locus. Moving this system from the reference strain 3D7 to IT4 resulted in PfEMP1 expressor parasites with effective receptor binding capacities. We also introduce a second version of SLI (SLI2) to introduce additional genome edits. Using these systems, we study PfEMP1 trafficking, generate cell lines binding to the most common endothelial receptors, survey the protein environment from functional PfEMP1 in the host cell and identify new proteins needed for PfEMP1 mediated sequestration. These findings show the usefulness of the system to study the key virulence factor of malaria parasites.
