## Supplementary material for "A system for functional studies of the major virulence factor of malaria parasites": Table S1

### Sheet: Sheet1
			Expression level relative to Seryl-t-RNA synthase
var gene			Figure 1E	Figure 1E	Figure 1F	Figure 1F	Figure S1A	Figure S1E	Figure S1E	Figure S1I	Figure S1I		Rif gene	Figure S1I	Figure S1I
Gene ID	Old gene ID	UPS	3D7var0809100-HA +G418	3D7var0809100-HA -G418	3D7var2csa-HA +G418	3D7var2csa-HA -G418	3D7 wildtype	3D7var0425800-HA	3D7_MEED_var0425800-HA	3D7rif0425700-HA	3D7rif1254800-HA		Gene ID	3D7rif0425700-HA	3D7rif1254800-HA
PF3D7_0100100	PFA0005w	B	0	0.1	0	0.01	0	0	0	0	0		MAL13P1.2	0	0	0	0
Pf3D7_0421104	PF10_0001	B	0	0	0	0	0.01	0.01	0.13	0	0.01		MAL13P1.4	0	0	0	0
Pf3D7_1041300	PF10_0406	B	0	0	0.01	0.02	0	0	0.04	0	0		MAL13P1.495	0	0	0	0
Pf3D7_1100100	PF11_0007	B	0.02	0.13	0.05	0.09	0	0	0.51	0	0		MAL13P1.500	0.000431007	0	0.0798821	0
Pf3D7_1100200	PF11_0008	A	0	0	0	0.01	0	0	1.47	0	0.01		MAL13P1.515	0	0	0	0
Pf3D7_1150400	PF11_0521	A	0	0.04	0	0.05	0	0.03	0.72	0.07	0		MAL13P1.520	0	0	0	0
Pf3D7_1200400	PFL0020w	B	0.02	0.09	0.01	0.03	0	0	0.01	0	0		MAL13P1.530	0	0	0	0
Pf3D7_1200600	PFL0030c	E	0.01	0.01	7.81	2.05	0.05	0.01	0.42	0.01	0		MAL13P1.535	8.81304e-05	0	0.0163339	0
Pf3D7_1219300	PFL0935c	B	0	0	0	0	0.18	0.22	0.23	0.01	0.03		MAL7P1.184	0	0	0	0
Pf3D7_1240300	PFL1950w	B	0.01	0.05	0.02	0.03	0.03	0	0.66	0	0.04		MAL7P1.185	0	0	0	0
Pf3D7_1240600	PFL1960w	C	0	0	0	0	0.05	0	0.49	0	0		MAL7P1.200	3.15938e-05	0	0.00585553	0
Pf3D7_1240400/Pf3D7_1240900	PFL1955w/PFL1970w	B	0	0	0.01	0.01	0.18	0.01	0.25	0.01	0		MAL7P1.213	0	0	0	0
Pf3D7_1255200	PFL2665c	B	0	0.01	0	0.01	0	0	0.08	0	0		MAL7P1.215	0	0	0	0
Pf3D7_1200100	PFL0005w	B	0	0.02	0	0	0	0	0.07	0	0		MAL7P1.216	1.49448e-05	0	0.00276983	0
Pf3D7_1373500	PF13_0364	B	0.01	0.04	0.01	0.02	0	0	0.33	0	0		MAL7P1.217	0	0	0	0
Pf3D7_1300300	PF13_0003	A	0	0.01	0	0.01	0	0	0.2	0	0		MAL7P1.219	0	0	0	0
Pf3D7_0223500	PFB1055c	B	0	0	0	0	0	0	0.21	0	0		MAL7P1.222	0.000239116	0	0.0443174	0
Pf3D7_0200100	PFB0010w	B	0.01	0.05	0.03	0.03	0	0	0.25	0	0		MAL7P1.57	6.10352e-05	0	0.0113121	0
Pf3D7_0324900	PFC1120c	B	0	0	0	0	0	0	0.16	0	0		MAL8P1.208 and PFD0015c	0.00141009	0	0.261343	0
Pf3D7_0300100	PFC0005w	B	0	0	0	0	0	0	0	0	0		MAL8P1.218	0.00374713	0	0.694485	0
Pf3D7_0400400	PFD0020c	A	0	0.01	0	0	0	0	0.09	0	0		MAL8P1.219	0.00031992	0	0.0592934	0
Pf3D7_0412400	PFD0615c	C	0	0.01	0	0	0.17	0.01	0.15	0	0		PF07_0003	0.000274672	0	0.0509073	0
Pf3D7_0412700	PFD0625c	C	0	0	0.03	0	0	0	0.21	0	0		PF07_0132	0	0	0	0
Pf3D7_0412900/Pf3D7_0413100	PFD0630c/PFD0635c	C	0	0	0	0	0	0	0.02	0	0		PF07_0134	0	0	0	0
Pf3D7_0400100	PFD0005w	B	0.05	0.08	0.07	0.2	0.01	0.01	0.4	0.01	0.06		PF07_0138	0	0	0	0
Pf3D7_0420900	PFD1000c	C	0.01	0.02	0.01	0.02	0.32	0.04	13.83	0.03	0.07		PF08_0104	9.77869e-05	0.01	0.0181236	12.2927
Pf3D7_0421300	PFD1015c	C	0.03	0.99	0.02	0.18	0.16	0.01	2.97	0.01	0.04		PF08_0105	0.000232578	0	0.0431055	0
Pf3D7_0425800	PFD1235w	A	0	0	0	0	0	3.05	11.63	1.31	0		PF08_0138	0.00114535	0	0.212276	0
Pf3D7_0426000	PFD1245c	B	0	0	0	0	0	0	0.04	0	0		PF08_0139 and PFI1825w	0.0209051	0.01	3.87452	12.2927
PF3D7_0533100	PFE1640w	A	0.35	0.56	0.08	0.34	0	0	0.03	0	0		PF10_0002	0.00188659	0	0.349658	0
Pf3D7_0500100	PFE0005w	B	0	0.01	0	0	0	0	0	0	0		PF10_0003	0.00621513	0	1.1519	0
Pf3D7_0617400	MAL6P1.252	C	0	0.01	0	0	0.03	0	0.11	0	0		PF10_0004	0.000144164	0	0.0267191	0
Pf3D7_0800200	PF08_0141	A	0.01	0.01	0.01	0.02	0	0	0.29	0	0		PF10_0005	0.000838443	0	0.155395	0
Pf3D7_0800100	PF08_0142	B	0.01	0.03	0.01	0.02	0	0	0.18	0	0		PF10_0006	0.0109722	0.01	2.03357	12.2927
Pf3D7_0632500	MAL6P1.4	B	0.01	0.38	0.01	0.09	0.01	0	3.76	0.01	0.01		PF10_0393 and PFB1000w	0.000354974	0	0.0657902	0
Pf3D7_0711700	PF07_0048	C	0	0.04	0	0	0.02	0	0.07	0.08	0.01		PF10_0394	1.32835e-05	0	0.00246195	0
Pf3D7_0712400	PF07_0050	B	0	0	0	0	0.01	0	0.08	0	0		PF10_0396	0.000147193	0	0.0272805	0
Pf3D7_0712000	PF07_0049	C	0	0.2	0.01	0.02	0.02	0	0.35	0.02	0.01		PF10_0397	5.89561e-05	0	0.0109268	0
Pf3D7_0712900	MAL7P1.56	C	0	0.04	0	0.01	0	0	0.08	0	0		PF10_0398	7.94276e-05	0	0.014721	0
Pf3D7_0712800	MAL7P1.55	B	0	0.04	0	0.03	0.01	0.01	1.13	0.01	0.03		PF10_0399	0	0	0	0
Pf3D7_0712600	PF07_0051	C	0	0	0	0	0.19	0	0.13	0	0		PF10_0400	4.40652e-05	0	0.00816696	0
Pf3D7_0733000	PF07_0139	B	0.03	0.05	0.06	0.13	0.01	0	0.76	0	0		PF10_0401	0.00026902	0	0.0498596	0
Pf3D7_0421100	PFD1005c	B	0.01	0	0.04	0.03	4.26	0.18	1.33	0.02	0.03		PF10_0402	0.000145167	0	0.026905	0
Pf3D7_0808700	PF08_0106	B	0.01	0.05	0.01	0.04	2.06	0.11	0.17	0.01	0.02		PF10_0403	6.96267e-05	0	0.0129045	0
Pf3D7_0937800	PFI1830c	B	0.01	0.04	0.02	0.02	0.01	0	0.39	0	0		PF10_0404	0.000282395	0	0.0523385	0
Pf3D7_0808600	PF08_0107	C	0	0.02	0	0.01	0.09	0.01	0.08	0	0		PF10_0405	0.000302663	0	0.056095	0
PF3D7_0600400	MAL6P1.314	A	0	0	0	0	0	0	0	0	0		PF11_0009	0.000443125	0	0.0821279	0
Pf3D7_1300100	PF13_0001	B	0	0.21	0.01	0.03	0	0	0.11	0.01	0.01		PF11_0010	0	0	0	0
Pf3D7_0809100	PF08_0103	B	4.72	3.8	0.1	0.19	6.19	1.04	0.25	0.01	0.64		PF11_0020	0.00494436	0	0.916379	0
Pf3D7_0632800	MAL6P1.1	B	0	0.01	0	0	0	0	0.27	0	0		PF11_0021	0.00232267	0	0.430479	0
Pf3D7_0600200	MAL6P1.316	B	0	0	0.01	0	0	0	0	0	0		PF11_0515	0.00583925	0	1.08224	0
Pf3D7_0420700	PFD0995c	C	0	0.02	0	0.01	0.03	0	0.2	0	0		PF11_0517	9.71114e-05	0	0.0179984	0
Pf3D7_0937600	PFI1820w	A	0.02	0.02	0.01	0.03	0.02	0.01	0.16	0	0		PF11_0519	0.000227791	0	0.0422184	0
Pf3D7_0100300	PFA0015c	A	0	0.04	0	0.01	0	0	0	0	0		PF11_0520	2.46168e-05	0	0.00456242	0
Pf3D7_0800300	PF08_0140	B	0	0	0	0	0	0	0.11	0	0		PF11_0529	0.00104665	0	0.193985	0
Pf3D7_0712300	MAL7P1.50	B	0	0	0	0	0	0	0.14	0	0		PF13_0004	0	0	0	0
Pf3D7_0900100	PFI0005w	B	0	0	0	0	0.01	0	0	0	0		PF13_0005	0	0	0	0
Pf3D7_0115700	PFA0765c	B	0	0.01	0	0	0	0	0.08	0	0		PF13_0006	0	0	0	0
													PF14_0002	0.00344806	0	0.639057	0
													PF14_0003	2.49604e-05	0	0.00462611	0
PF3D7_0100100			0	1.37931	0	0.263158	0	0	0	0	0		PF14_0004	0.000112328	0	0.0208186	0
Pf3D7_0421104			0	0	0	0	0.0707714	0.210084	0.283657	0	0.980392		PF14_0005	0.000206725	0	0.038314	0
Pf3D7_1041300			0	0	0.118203	0.526316	0	0	0.0872791	0	0		PF14_0006	0.000455583	0	0.0844368	0
Pf3D7_1100100			0.373832	1.7931	0.591017	2.36842	0	0	1.11281	0	0		PF14_0008	0.000132658	0	0.0245866	0
Pf3D7_1100200			0	0	0	0.263158	0	0	3.20751	0	0.980392		PF14_0766	5.0268e-05	0	0.00931658	0
Pf3D7_1150400			0	0.551724	0	1.31579	0	0.630252	1.57102	4.29448	0		PF14_0768	0.000225435	0	0.0417817	0
Pf3D7_1200400			0.373832	1.24138	0.118203	0.789474	0	0	0.0218198	0	0		PF14_0769	0.000510784	0	0.0946677	0
Pf3D7_1200600			0.186916	0.137931	92.3168	53.9474	0.353857	0.210084	0.91643	0.613497	0		PF14_0770	0.000188258	0	0.0348914	0
Pf3D7_1219300			0	0	0	0	1.27389	4.62185	0.501855	0.613497	2.94118		PF14_0772	0.00046677	0	0.0865103	0
Pf3D7_1240300			0.186916	0.689655	0.236407	0.789474	0.212314	0	1.4401	0	3.92157		PFA0010c	0.00282997	0	0.5245	0
Pf3D7_1240600			0	0	0	0	0.353857	0	1.06917	0	0		PFA0020w	0.00450268	0	0.834518	0
Pf3D7_1240400/Pf3D7_1240900			0	0	0.118203	0.263158	1.27389	0.210084	0.545494	0.613497	0		PFA0030c	0.000517914	0	0.0959892	0
Pf3D7_1255200			0	0.137931	0	0.263158	0	0	0.174558	0	0		PFA0040w	0.000167332	0	0.031013	0
Pf3D7_1200100			0	0.275862	0	0	0	0	0.152738	0	0		PFA0045c	0.000186958	0	0.0346504	0
Pf3D7_1373500			0.186916	0.551724	0.118203	0.526316	0	0	0.720052	0	0		PFA0050c	0.000105901	0	0.0196274	0
Pf3D7_1300300			0	0.137931	0	0.263158	0	0	0.436395	0	0		PFA0080c	0.00101451	0	0.188028	0
Pf3D7_0223500			0	0	0	0	0	0	0.458215	0	0		PFA0095c	9.15551e-05	0	0.0169687	0
Pf3D7_0200100			0.186916	0.689655	0.35461	0.789474	0	0	0.545494	0	0		PFA0710c	0	0	0	0
Pf3D7_0324900			0	0	0	0	0	0	0.349116	0	0		PFA0740w	0	0	0	0
Pf3D7_0300100			0	0	0	0	0	0	0	0	0		PFA0745w	0	0	0	0
Pf3D7_0400400			0	0.137931	0	0	0	0	0.196378	0	0		PFA0760w	0.000239946	0	0.0444712	0
Pf3D7_0412400			0	0.137931	0	0	1.20311	0.210084	0.327297	0	0		PFB0015c	0.000979953	0	0.181623	0
Pf3D7_0412700			0	0	0.35461	0	0	0	0.458215	0	0		PFB0030c	1.91141e-05	0	0.00354258	0
Pf3D7_0412900/Pf3D7_0413100			0	0	0	0	0	0	0.0436395	0	0		PFB0035w	0.000119973	0	0.0222356	0
Pf3D7_0400100			0.934579	1.10345	0.827423	5.26316	0.0707714	0.210084	0.872791	0.613497	5.88235		PFB0040c	0	0	0	0
Pf3D7_0420900			0.186916	0.275862	0.118203	0.526316	2.26469	0.840336	30.1767	1.84049	6.86275		PFB0055c	0	0	0	0
Pf3D7_0421300			0.560748	13.6552	0.236407	4.73684	1.13234	0.210084	6.48047	0.613497	3.92157		PFB0060w	0.000628848	0	0.11655	0
Pf3D7_0425800			0	0	0	0	0	64.0756	25.3764	80.3681	0		PFB1005w	0.000114291	3.00974e-05	0.0211825	0.0369978
Pf3D7_0426000			0	0	0	0	0	0	0.0872791	0	0		PFB1010w	0.000145671	1.94743e-06	0.0269984	0.00239392
PF3D7_0533100			6.54206	7.72414	0.945626	8.94737	0	0	0.0654593	0	0		PFB1015w	0	8.16606e-05	0	0.100383
Pf3D7_0500100			0	0.137931	0	0	0	0	0	0	0		PFB1035w	4.94044e-05	0.000904871	0.00915652	1.11233
Pf3D7_0617400			0	0.137931	0	0	0.212314	0	0.240017	0	0		PFB1040w	0.00123181	0.000609536	0.228302	0.749284
Pf3D7_0800200			0.186916	0.137931	0.118203	0.526316	0	0	0.632773	0	0		PFB1050w	0.000330056	0.000151332	0.061172	0.186028
Pf3D7_0800100			0.186916	0.413793	0.118203	0.526316	0	0	0.392756	0	0		PFC0010c	0.0101316	0.000766195	1.87776	0.94186
Pf3D7_0632500			0.186916	5.24138	0.118203	2.36842	0.0707714	0	8.20423	0.613497	0.980392		PFC0030c	5.48176e-05	0	0.0101598	0
Pf3D7_0711700			0	0.551724	0	0	0.141543	0	0.152738	4.90798	0.980392		PFC0035w	0.000228582	0.000110781	0.042365	0.13618
Pf3D7_0712400			0	0	0	0	0.0707714	0	0.174558	0	0		PFC0040w	0	0.000265316	0	0.326145
Pf3D7_0712000			0	2.75862	0.118203	0.526316	0.141543	0	0.763692	1.22699	0.980392		PFC1095w	0	2.49604e-05	0	0.0306831
Pf3D7_0712900			0	0.551724	0	0.263158	0	0	0.174558	0	0		PFC1100w	1.99258e-05	0	0.00369302	0
Pf3D7_0712800			0	0.551724	0	0.789474	0.0707714	0.210084	2.46563	0.613497	2.94118		PFC1115w	0.00650155	0.000700173	1.20499	0.860701
Pf3D7_0712600			0	0	0	0	1.34466	0	0.283657	0	0		PFD0025w	0.000268089	9.13604e-06	0.0496871	0.0112307
Pf3D7_0733000			0.560748	0.689655	0.70922	3.42105	0.0707714	0	1.6583	0	0		PFD0030c	0.0026041	0.000622344	0.482639	0.765029
Pf3D7_0421100			0.186916	0	0.472813	0.789474	30.1486	3.78151	2.90203	1.22699	2.94118		PFD0040c	0.00550516	0.000753033	1.02032	0.925681
Pf3D7_0808700			0.186916	0.689655	0.118203	1.05263	14.5789	2.31092	0.370936	0.613497	1.96078		PFD0045c	7.75239e-05	0	0.0143681	0
Pf3D7_0937800			0.186916	0.551724	0.236407	0.526316	0.0707714	0	0.850971	0	0		PFD0050w	1.5962e-05	0	0.00295836	0
Pf3D7_0808600			0	0.275862	0	0.263158	0.636943	0.210084	0.174558	0	0		PFD0055w	0.000216252	0	0.0400797	0
PF3D7_0600400			0	0	0	0	0	0	0	0	0		PFD0060w	0.00253289	0.000105901	0.469441	0.130181
Pf3D7_1300100			0	2.89655	0.118203	0.789474	0	0	0.240017	0.613497	0.980392		PFD0070c	0.0288557	0.00817254	5.34806	10.0463
Pf3D7_0809100			88.2243	52.4138	1.18203	5	43.8075	21.8487	0.545494	0.613497	62.7451		PFD0640c	0.000211801	0	0.0392549	0
Pf3D7_0632800			0	0.137931	0	0	0	0	0.589134	0	0		PFD0645w	0.000953156	2.40267e-05	0.176656	0.0295353
Pf3D7_0600200			0	0	0.118203	0	0	0	0	0	0		PFD1010w	0.00018311	0	0.0339373	0
Pf3D7_0420700			0	0.275862	0	0.263158	0.212314	0	0.436395	0	0		PFD1020c	0.00251539	0.000126814	0.466198	0.155889
Pf3D7_0937600			0.373832	0.275862	0.118203	0.789474	0.141543	0.210084	0.349116	0	0		PFD1230c	0.354781	0	65.7544	0
Pf3D7_0100300			0	0.551724	0	0.263158	0	0	0	0	0		PFD1240w	0.00360696	3.54692e-06	0.668508	0.00436012
Pf3D7_0800300			0	0	0	0	0	0	0.240017	0	0		PFE0020c	0.00101451	0	0.188028	0
Pf3D7_0712300			0	0	0	0	0	0	0.305477	0	0		PFE0025c	0.000768855	2.70315e-05	0.142498	0.033229
Pf3D7_0900100			0	0	0	0	0.0707714	0	0	0	0		PFE1630w	0.000633222	0	0.11736	0
Pf3D7_0115700			0	0.137931	0	0	0	0	0.174558	0	0		PFF0015c	0.000144665	0.000197618	0.0268119	0.242926
													PFF0025w	0.000395235	8.0816e-05	0.0732522	0.0993447
													PFF0035c	0.000118322	1.32376e-05	0.0219295	0.0162726
													PFF0855c	0.000669328	8.78255e-05	0.124052	0.107961
													PFF1545w	0	0	0	0
													PFF1555w	0	0	0	0
													PFF1560c	0	0	0	0
													PFF1565c	0	0	0	0
													PFF1570w	0.00577886	0.00320602	1.07104	3.94107
													PFF1575w	4.48355e-05	0.000210338	0.00830972	0.258562
													PFF1590w	0.000198992	2.97861e-05	0.0368809	0.0366152
													PFI0010c	0.00223579	0	0.414377	0
													PFI0015c	0.000264398	0	0.0490031	0
													PFI0020w	0.000133119	0	0.024672	0
													PFI0025c	0.000562835	0.00020177	0.104315	0.24803
													PFI0030c	0.00056675	1.50167e-06	0.10504	0.00184596
													PFI0035c	8.3088e-05	0	0.0153994	0
													PFI0050c	0.000211801	6.47392e-05	0.0392549	0.0795819
													PFI0055c	0.000774203	2.5047e-05	0.143489	0.0307895
													PFI0065w	0.000146684	0	0.0271862	0
													PFI0070w	0	3.51772e-05	0	0.0432423
													PFI0075w	0.000818347	0.000321031	0.151671	0.394634
													PFI1805w	0.00746832	0.000697751	1.38416	0.857724
													PFI1810w	0.000379135	4.80535e-05	0.0702682	0.0590707
													PFI1815c	0.00894316	0.00185418	1.65751	2.27929
													PFL0010c	0.000339336	4.01825e-06	0.0628918	0.00493951
													PFL0015c	0.000149766	0	0.0277574	0
													PFL0025c	0.000853099	0	0.158112	0
													PFL2585c	0	3.6671e-05	0	0.0450785
													PFL2605w	0.000192214	4.39715e-06	0.0356246	0.00540528
													PFL2615w	0.000664704	0.000167332	0.123195	0.205696
													PFL2625w	0.000307953	4.83877e-05	0.0570755	0.0594815
													PFL2630w	0.000293368	0.000371333	0.0543723	0.456468
													PFL2640c	0.000140709	0.000277543	0.0260787	0.341175
													PFL2645c	0.000130379	0.0298733	0.0241642	36.7223
													PFL2655w	0	0	0	0
													PFL2660w	0	0	0	0
													PF11_0011	0	0	0	0
													MAL13P1.2	0	0
													MAL13P1.4	0	0
													MAL13P1.495	0	0
													MAL13P1.500	0.0798821	0
													MAL13P1.515	0	0
													MAL13P1.520	0	0
													MAL13P1.530	0	0
													MAL13P1.535	0.0163339	0
													MAL7P1.184	0	0
													MAL7P1.185	0	0
													MAL7P1.200	0.00585553	0
													MAL7P1.213	0	0
													MAL7P1.215	0	0
													MAL7P1.216	0.00276983	0
													MAL7P1.217	0	0
													MAL7P1.219	0	0
													MAL7P1.222	0.0443174	0
													MAL7P1.57	0.0113121	0
													MAL8P1.208 and PFD0015c	0.261343	0
													MAL8P1.218	0.694485	0
													MAL8P1.219	0.0592934	0
													PF07_0003	0.0509073	0
													PF07_0132	0	0
													PF07_0134	0	0
													PF07_0138	0	0
													PF08_0104	0.0181236	12.2927
													PF08_0105	0.0431055	0
													PF08_0138	0.212276	0
													PF08_0139 and PFI1825w	3.87452	12.2927
													PF10_0002	0.349658	0
													PF10_0003	1.1519	0
													PF10_0004	0.0267191	0
													PF10_0005	0.155395	0
													PF10_0006	2.03357	12.2927
													PF10_0393 and PFB1000w	0.0657902	0
													PF10_0394	0.00246195	0
													PF10_0396	0.0272805	0
													PF10_0397	0.0109268	0
													PF10_0398	0.014721	0
													PF10_0399	0	0
													PF10_0400	0.00816696	0
													PF10_0401	0.0498596	0
													PF10_0402	0.026905	0
													PF10_0403	0.0129045	0
													PF10_0404	0.0523385	0
													PF10_0405	0.056095	0
													PF11_0009	0.0821279	0
													PF11_0010	0	0
													PF11_0020	0.916379	0
													PF11_0021	0.430479	0
													PF11_0515	1.08224	0
													PF11_0517	0.0179984	0
													PF11_0519	0.0422184	0
													PF11_0520	0.00456242	0
													PF11_0529	0.193985	0
													PF13_0004	0	0
													PF13_0005	0	0
													PF13_0006	0	0
													PF14_0002	0.639057	0
													PF14_0003	0.00462611	0
													PF14_0004	0.0208186	0
													PF14_0005	0.038314	0
													PF14_0006	0.0844368	0
													PF14_0008	0.0245866	0
													PF14_0766	0.00931658	0
													PF14_0768	0.0417817	0
													PF14_0769	0.0946677	0
													PF14_0770	0.0348914	0
													PF14_0772	0.0865103	0
													PFA0010c	0.5245	0
													PFA0020w	0.834518	0
													PFA0030c	0.0959892	0
													PFA0040w	0.031013	0
													PFA0045c	0.0346504	0
													PFA0050c	0.0196274	0
													PFA0080c	0.188028	0
													PFA0095c	0.0169687	0
													PFA0710c	0	0
													PFA0740w	0	0
													PFA0745w	0	0
													PFA0760w	0.0444712	0
													PFB0015c	0.181623	0
													PFB0030c	0.00354258	0
													PFB0035w	0.0222356	0
													PFB0040c	0	0
													PFB0055c	0	0
													PFB0060w	0.11655	0
													PFB1005w	0.0211825	0.0369978
													PFB1010w	0.0269984	0.00239392
													PFB1015w	0	0.100383
													PFB1035w	0.00915652	1.11233
													PFB1040w	0.228302	0.749284
													PFB1050w	0.061172	0.186028
													PFC0010c	1.87776	0.94186
													PFC0030c	0.0101598	0
													PFC0035w	0.042365	0.13618
													PFC0040w	0	0.326145
													PFC1095w	0	0.0306831
													PFC1100w	0.00369302	0
													PFC1115w	1.20499	0.860701
													PFD0025w	0.0496871	0.0112307
													PFD0030c	0.482639	0.765029
													PFD0040c	1.02032	0.925681
													PFD0045c	0.0143681	0
													PFD0050w	0.00295836	0
													PFD0055w	0.0400797	0
													PFD0060w	0.469441	0.130181
													PFD0070c	5.34806	10.0463
													PFD0640c	0.0392549	0
													PFD0645w	0.176656	0.0295353
													PFD1010w	0.0339373	0
													PFD1020c	0.466198	0.155889
													PFD1230c	65.7544	0
													PFD1240w	0.668508	0.00436012
													PFE0020c	0.188028	0
													PFE0025c	0.142498	0.033229
													PFE1630w	0.11736	0
													PFF0015c	0.0268119	0.242926
													PFF0025w	0.0732522	0.0993447
													PFF0035c	0.0219295	0.0162726
													PFF0855c	0.124052	0.107961
													PFF1545w	0	0
													PFF1555w	0	0
													PFF1560c	0	0
													PFF1565c	0	0
													PFF1570w	1.07104	3.94107
													PFF1575w	0.00830972	0.258562
													PFF1590w	0.0368809	0.0366152
													PFI0010c	0.414377	0
													PFI0015c	0.0490031	0
													PFI0020w	0.024672	0
													PFI0025c	0.104315	0.24803
													PFI0030c	0.10504	0.00184596
													PFI0035c	0.0153994	0
													PFI0050c	0.0392549	0.0795819
													PFI0055c	0.143489	0.0307895
													PFI0065w	0.0271862	0
													PFI0070w	0	0.0432423
													PFI0075w	0.151671	0.394634
													PFI1805w	1.38416	0.857724
													PFI1810w	0.0702682	0.0590707
													PFI1815c	1.65751	2.27929
													PFL0010c	0.0628918	0.00493951
													PFL0015c	0.0277574	0
													PFL0025c	0.158112	0
													PFL2585c	0	0.0450785
													PFL2605w	0.0356246	0.00540528
													PFL2615w	0.123195	0.205696
													PFL2625w	0.0570755	0.0594815
													PFL2630w	0.0543723	0.456468
													PFL2640c	0.0260787	0.341175
													PFL2645c	0.0241642	36.7223
													PFL2655w	0	0
													PFL2660w	0	0
													PF11_0011	0	0
