## Supplementary material for "A system for functional studies of the major virulence factor of malaria parasites": Table S6

### Sheet: Cloning primers
Primers for confirmation of integration
Plasmid region primers (P2, P3, P7, P8)
Neo40 (P2)	rv	CGAATAGCCTCTCCACCCAAG
pARL55 (P3/P7)	fw	GGAATTGTGAGCGGATAACAATTTCACACAGG
GFP85 (P8)	rv	ACCTTCACCCTCTCCACTGAC
Ty1 (P8)	rv	GTGGATCTTGATTTGTATGC
Gene specific primers (P1, P4, P5, P6))
3D7var0809100-HAendo	fw	CCCCCAGTTCCTGCTCCAGCTGGTG
	rv	CCTAATGCATATTATGAAATATCCAC
3D7var2csa-HAendo	fw	GGTGGGACATGAATAAATATCACATATGGG
	rv	CTTTCCATATATTTTATGCATTGCATTTATTAG
3D7var0425800-HAendo	fw	GTAGATGAATGGATAAAGCTGAAAAAGG
	rv	CAAAAAATTATGAATCGAATATATTTAG
3D7MEEDvar0425800-HAendo	fw	GTAGATGAATGGATAAAGCTGAAAAAGG
	rv	CAAAAAATTATGAATCGAATATATTTAG
3D7rif0425700-HAendo	fw	GTTTTATGTTAAACATATTTGATGTATTTATAAC
	rv	GCGCAAAATAATTCATTCATTAAAATACCTG
3D7rif1254800-HAendo	fw	GTTATAGTTTTTATCATAAAATAATATACGTATCAC
	rv	CAGTACATGTACCAAACATCCTACCAACATCTAC
3D7var0809100-mDHFR-HAendo	fw	CCCCCAGTTCCTGCTCCAGCTGGTG
	rv	CCTAATGCATATTATGAAATATCCAC
3D7var2csa-mDHFR-HAendo	fw	GGTGGGACATGAATAAATATCACATATGGG
	rv	CTTTCCATATATTTTATGCATTGCATTTATTAG
IT4var66-HAendo	fw	TAATATGAGTACTAATAGTATGG
	rv	aaactccacataaaaaaataaaaatcaaac
IT4var2csa-HAendo	fw	TAGATATATCCCCTATGTGAGTGATAC
	rv	ATATACACATATAAATCATCACC
IT4var01-HAendo	fw	CGACAACCACGTGAAGTGACGCATTCCATAGTC
	rv	CTAATATAGTATCCATAGTAGAATTATCAGG
IT4var16-HAendo	fw	AGTCCTAAATATAAAACATTGATAGAAGTGG
	rv	aataaaaagaaataataatatatcg
IT4var19-HAendo	fw	ACATTGATAGAAGTGGTACTAGAACCATCG
	rv	aaaaaattcaaacatatgtatatacatacg
PTP1-TGD	fw	TAGAATAACATATAAAAAATATGTATTCTG
	rv	TTTAACTTTACAAATTCCTTTTAATTTACG
IT4var01-BirA*Pos1endo	fw	CGACAACCACGTGAAGTGACGCATTCCATAGTC
	rv	CTAATATAGTATCCATAGTAGAATTATCAGG
IT4var01-BirA*Pos2endo	fw	TTAAGGATGATTGTCGTAGTGACACCCCAG
	rv	CTAATATAGTATCCATAGTAGAATTATCAGG
IT4var01-BirA*Pos3endo	fw	TTAAGGATGATTGTCGTAGTGACACCCCAG
	rv	AGGTATTCCATAATCTCCTTTAGGTATATCAATAACAC
TryThrA-Ty1	fw	ttgtttttgtcgtataacagaaccaatgg
	rv	gtacataacaaaaatggtatattaaaaagc
TryThrA-TGD	fw	ttgtttttgtcgtataacagaaccaatgg
	rv	CATTAGACATTCCAGAATTTTCATATTTTTCC
PTEF-Ty1	fw	GAAAATGAAAGATGATGACTATGATGAAAG
	rv	acaaaaaaacaaaacaaaattttgattagg
PTEF-TGD	fw	ggttctatttttatataagtaatcacatac
	rv	ATAATAATCTGTTTCATCAATATCATGTTC
EMPIC3-Ty1	fw	aaaaagtatgaattatttggtgtgaacaag
	rv	tatctaattgcatataaaattttacaacag
EMPIC3-TGD	fw	aaaaagtatgaattatttggtgtgaacaag
	rv	tatctaattgcatataaaattttacaacag
PeMP2-Ty1	fw	Aattcaagaatataattcaattagttcttc
	rv	ttatttcatttacgaaaacaccattttcac
PeMP2-TGD	fw	Aattcaagaatataattcaattagttcttc
	rv	GTTCCTTATGTATTGATCTTCTTGCTCTGC
PTP7-TGD	fw	Atggttttatttatttttcaatggaaaaag
	rv	CATAATTTTCCTCATCTTCACTATTCTCCG
